# A CRISPR-Cas9 screen Reveals STEEP1 as a Key Host Dependency Factor for Epstein-Barr Virus Latent Membrane Protein 1 Trafficking and Signaling

**DOI:** 10.64898/2026.03.19.712937

**Authors:** Shunji F. Li, Yizhe Sun, Yifei Liao, Ling Zhong, Eric M. Burton, Bidisha Mitra, Benjamin E. Gewurz

## Abstract

The Epstein-Barr virus (EBV) oncogene Latent membrane protein 1 (LMP1) is essential for B-cell transformation into continuously growing lymphoblastoid cell lines. LMP1 traffics to plasma membrane and intracellular signaling sites to mimic aspects of signaling by the B cell co-receptor CD40. LMP1 is expressed in many EBV-associated cancers, including post-transplant lymphoma, Hodgkin lymphoma, T/NK lymphoma and nasopharyngeal carcinoma, where it activates key growth and survival pathways. LMP1 signaling is also implicated in multiple sclerosis pathogenesis. To identify host dependency factors that support LMP1 trafficking and signaling, we performed a human genome-wide CRISPR-Cas9 screen in B cells. The screen identified both known and previously uncharacterized mediators of LMP1 signaling. The ER resident protein STEEP1, implicated in DNA sensor STING trafficking and signaling, was a top screen hit. Importantly, STEEP1 did not score in our prior B cell CRISPR screen for factors that support CD40 signaling, suggesting specificity. STEEP1 depletion strongly impaired LMP1 signaling, including activation of NF-kB and MAP kinase pathways.

Mechanistically, STEEP1 associated with LMP1 in a manner dependent on the N-terminal cytoplasmic tail and supported LMP1 egress from the ER to signaling sites in both B and epithelial cells. Collectively, these findings reveal STEEP1 as a key host factor that supports trafficking of newly synthesized LMP1 molecules to intracellular signaling sites and highlights LMP1/STEEP1 interaction as a novel therapeutic target.

**Importance:** Epstein-Barr virus (EBV) infects most people worldwide. While infection is often benign, it causes infectious mononucleosis, is associated with a range of lymphomas, nasopharyngeal and gastric carcinoma and is a major trigger for autoimmune disease, including multiple sclerosis. The EBV encoded oncogene LMP1 is a key driver of EBV pathogenesis, and its signaling is necessary for viral immortalization of B lymphocytes into continuously growing lymphoblasts (LCLs). Here, we performed a CRISPR genetic screen to identify host factors that support continuous, ligand-independent signaling by LMP1. This analysis identified an ER-resident protein called STEEP1, previously implicated in support of trafficking of the DNA sensor STING, as a key LMP1 partner.

We found that STEEP1 associates with LMP1 and supports LMP1 trafficking out of the endoplasmic reticulum to cellular signaling sites. As STEEP1 knockout impaired LMP1 function and LCL survival, our study identifies the STEEP1/LMP1 complex as a therapeutic target.
