## Supplementary material for "A CRISPR-Cas9 screen Reveals STEEP1 as a Key Host Dependency Factor for Epstein-Barr Virus Latent Membrane Protein 1 Trafficking and Signaling": Table S1

### Sheet: Sheet1
p-value=0 means <7.84384473929e-07, FDR=0 means <0.000104846058015
Gene Symbol	Number of perturbations	Ranks of perturbations	Perturbations	Most enriched perturbation	STARS Score	Average Score	p-value	FDR	q-value
FAS	4	3;4;5;21	CAGGATCCAGATCTAACTTG;GTTGAGACTCAGAACTTGGA;TAGGGACTGCACAGTCAATG;ATGTGAACATGGAATCATCA	4	14.267	9.46013	0	0	0
DHX35	4	15;18;26;46	ATTGTGTATGTGATCGACTG;AAGGCAGTCCTGCATACATG;GGTGAAAATTCACCAGACAG;ATCTCAGGAACCGTAGACTG	4	12.9049	8.08136	0	0	0
WDR83	4	10;31;43;62	CTCACCGGACAGGATAACTG;GCAGTAATTGCCATCCACTG;GTTGGGATTGCCGCTCACGG;AACAGTAGTCTCTGCTCCGG	4	12.3863	7.71388	0	0	0
IKBKG	4	1;2;6;71	CGTCACCTGGGCTTTCACAG;GAGGAGAATCAAGAGCTCCG;GACTCACTTCTCCTCCGAGG;TGGGCGAAGAGTCTCCTCTG	4	12.1509	9.14149	0	0	0
IKBKB	4	8;11;37;99	TTTGCAGGCATTCAAAAGTG;GCCATGGAGTACTGCCAAGG;TGAGGGCCACACATTGGACA;GCTGGTTCATATCTTGAACA	4	11.5733	7.80872	0	0	0
MAP3K7	4	12;17;48;108	AATATTAGGATGGTTCACAC;ACCCAAAGCGCTAATTCACA;CACACATGACCAATAACAAG;CCCAGCTTTCCGAATCATGT	4	11.4222	7.54765	0	0	0
EXOSC9	4	56;90;106;111	AGATTACGGATGCTGCATTG;TGAACGAGAAGAACGTGTGA;TGACACAAATGGGCATGTGG;AAACTCAATCGGGCAACAGA	4	11.3746	6.74903	0	0	0
FBXW11	4	9;19;63;115	GACACGGCGTAAAGTGATGT;AGACTATAGAATCTAACTGG;AGTGCAATACAGCCTCATTG;CCTTAATAGAATTATCTCGT	4	11.3131	7.4389	0	0	0
GPKOW	4	33;51;85;116	AGCCCCGTGTCAACTCACTG;CTGTTAGTGAGTACTACCTG;AGAGGAGGCTAATTATGAGG;TTCCCATAGAGGCCTCGGTG	4	11.2981	6.98232	0	0	0
STEEP1	4	55;77;81;144	AGGAGACTATGTATCTGCGG;GGCCAGATGGTCCTAGTGCT;TGCTCCTGTTACCTTCATTG;ACAAACAGTAGTAAACATGG	4	10.9224	6.75936	0	0	0
EXOSC4	4	32;92;129;156	GGCTCGGCCTACATTGAGCA;ACTATATTGACAGTTCACTA;GCGCAAGCGACGGCCACATG;GCACACACAAAGTCTCTCAT	4	10.7834	6.59319	0	0	0
EXOSC2	4	35;79;89;170	CGTAGTGGGACGAATCACAG;CGACACTAAGAAACATCTAG;TCGTCCATGAACCTTCCTGG;AAGCGCAGGATACACTGATA	4	10.6341	6.70003	0	0	0
KANSL3	4	28;113;150;193	CAGACTCAAGGTCTCCACAA;CTGGAGTCTTCATATCCAAG;GCGTGATGAATGAGTGTGAA;ACAGCTGAGATTGCCAGAAG	4	10.4137	6.42155	7.84384e-07	9.6781e-05	4.05856e-05
ISCA2	4	175;188;249;255	GGACGCAACTGTCTGTGAGG;GCGGTCACTCCCTGGCCGAG;CAGTTATCAACCCCGACGAC;AGTGACCGCTCTCTGCGTCG	4	9.92972	5.82695	7.84384e-07	8.9868e-05	4.05856e-05
HMGCS1	4	64;83;194;257	GGAAATGCTAGACCTACAGG;ACAACTAATGCATGCTATGG;AGCAGCGGTCTAATGCACTG;TAATAGCTCCTCTTACCCAA	4	9.91615	6.19077	7.84384e-07	8.38768e-05	4.05856e-05
PPIE	4	75;119;238;263	TGCAGCAGCTATCGACAACA;TGGGCACGACATCAGAACGC;AAACCAATGAGAATTAAGGA;TGTACACCTGAGGATTTGAG	4	9.87606	6.01892	7.84384e-07	7.86345e-05	4.05856e-05
IPO13	4	49;52;93;267	CCTAGGGCATGCAGTACCAA;GTATGTCTATGAGATGTTGG;GGAGCTCTTCGACAGCAGTG;AGTACCGCAAAGGCCTGGTG	4	9.84984	6.54392	7.84384e-07	7.4009e-05	4.05856e-05
SEC61A1	4	97;233;247;276	GCTGAATGCCTTCCATACGA;TCATCACATACACGATAGAC;GAAGATAAAGAGGGTGATAG;AAGGCACATTGATGGAGCTA	4	9.79225	5.81247	7.84384e-07	6.98974e-05	4.05856e-05
HDAC3	4	155;182;246;279	ACCTGGAGCACAATGCACGT;TCATCAATGCCATCCCGCAG;GTCAGCCCCACCAATATGCA;TGGGTCAATGCCAGGCGATG	4	9.77347	5.81194	7.84384e-07	6.62186e-05	4.05856e-05
GPATCH1	4	112;153;230;284	AAGGTATAAACGATTCCACG;GAGAAAGACCTTCGGTACGT;CAGGTTCACTCACGCCAAGG;ACACCAGGTTTCTGTCGGCG	4	9.74261	5.89882	7.84384e-07	6.29076e-05	4.05856e-05
DNAJC17	4	41;117;146;292	CTGCCAGGCTGCATATGACA;AAGGAGGATGAGTCAAAAGG;ACCCTTGTGTCTAGACCTGG;TACGCCAGGAGCGTGACCAG	4	9.69435	6.20163	7.84384e-07	5.9912e-05	4.05856e-05
TAF2	4	24;25;207;298	CAGAGTATGAATCAACACAA;TCCTGGAACTCAGAAATACG;ACTGTGTAAAAGATTTGTGC;GTACCGCCATTGGATTAAAG	4	9.65902	6.4721	7.84384e-07	5.71888e-05	4.05856e-05
ENSG00000290230	6	32;92;129;156;38894;62459	GGCTCGGCCTACATTGAGCA;ACTATATTGACAGTTCACTA;GCGCAAGCGACGGCCACATG;GCACACACAAAGTCTCTCAT;TACATGTCGGAGAACGCCAT;CCTGGCTTGAACGGACGATG	4	9.60905	5.98206	7.84384e-07	5.47023e-05	4.05856e-05
DDX41	4	114;143;147;319	ATGCTCAGAACATAACGGGG;GTTACCCTTCTCAAAGCGCG;GCTGACCGCATGATCGACAT;AGCCTGTGACCATCAATGTG	4	9.54072	6.00677	7.84384e-07	5.2423e-05	4.05856e-05
RARS1	4	54;101;214;349	GAAAAGTCAACTATAACCTG;TAAGAAGAGGTTTGATACTG;GAAAGATTGTATTTGTCCCA;CATTATTAGCCGCCTACAAG	4	9.38458	6.00178	7.84384e-07	5.03261e-05	4.05856e-05
BRD2	4	139;178;271;353	CCAGCTGCAATACCTACACA;CTTGTTGTAAATGTAACAGT;ACCACTCTCTCTACGCATAG;ACAGTGGTAGGTATCTCAGG	4	9.36478	5.69486	7.84384e-07	4.83905e-05	4.05856e-05
TRAF6	4	7;22;38;436	GAAGCAGTGCAAACGCCATG;ATGGTGAAATGTCCAAATGA;TGAGCGTTATACCCGACTCT;ACAAAAGATGATAGTGTGGG	3	9.32572	7.02019	7.84384e-07	4.65982e-05	4.05856e-05
SRP54	4	20;34;39;2549	TTCACAAGCCTGCCCAATGG;AAGGCATGGACACCCACTAA;AACATCTGCTTCCAACAAAG;CCTTCAGAAGCAATGATGAC	3	9.29188	6.03643	7.84384e-07	4.4934e-05	4.05856e-05
TAF6	4	103;335;370;383	GAGCCATAACGAGTCGTCCA;GGCGTAGTCAATGTCACTGG;GACAACTCGTGGATGCTCCG;GAGATAAAGGTACTGAACCG	4	9.22309	5.45367	7.84384e-07	4.33846e-05	4.05856e-05
EXOSC5	4	78;176;254;384	TGGATGCAGGTGTGCCCATG;GCTGATCAGGAACACGTGCG;GTTCGCAGGCAAAGTGCCGG;CCGGCCCGTACACACCCGCC	4	9.21856	5.7443	7.84384e-07	4.19384e-05	4.05856e-05
FBL	4	294;300;380;392	ACCAGATCCACATCAAACCG;CCAGTCGGGGAAGAATGTGA;ACCAACGATGTCAGAGACAT;TAATGAGGTCACGGCCAGAG	4	9.18274	5.3457	7.84384e-07	4.05856e-05	4.05856e-05
ARGLU1	4	44;132;169;395	CCGTTCGCGCTCCACCAACA;CCCGGGACAAGGAGCGCGTG;ACGAGAAGTTCTCCGAAGGG;CATCGACATCTTCGGGCGCA	4	9.1695	5.98899	1.56877e-06	7.86345e-05	5.85187e-05
ISY1	8	126;152;323;422;644;1369;22904;24519	GAGGTCCGGATAAAGGAGCT;GAGCCGAGTTAGTGGAAAAG;CTCCAAAGTACTTGTAACCT;TCAAACAGCTCTCTAACACC;GTCCGGATAAAGGAGCTGGG;AGGCAGTTCAGTACATTCTG;AGGAATATGAAAAGAAACGT;TCAGCACGTGTCTTTCTGGG	6	9.08374	6.03813	1.56877e-06	7.4009e-05	5.85187e-05
ISY1-RAB43	8	126;152;323;422;644;1369;22904;24519	GAGGTCCGGATAAAGGAGCT;GAGCCGAGTTAGTGGAAAAG;CTCCAAAGTACTTGTAACCT;TCAAACAGCTCTCTAACACC;GTCCGGATAAAGGAGCTGGG;AGGCAGTTCAGTACATTCTG;AGGAATATGAAAAGAAACGT;TCAGCACGTGTCTTTCTGGG	6	9.08374	6.03813	1.56877e-06	7.4009e-05	5.85187e-05
DHX15	4	163;338;346;417	CGCCCAGGAATAGTTAGGAG;TTACACCATAACGCTCCAGG;TCATAGTATCGAGGAGTATG;TGGGTCTGGTAAAACAACAC	4	9.07534	5.38703	1.56877e-06	7.18944e-05	5.85187e-05
PPIL4	4	36;87;259;424	AGATGACAGAAGAATACATG;ATTCAATAAAAGCGTAACAG;TACAAACTGGCGATCCTACA;TCAGGGATTAATAAATCAGG	4	9.04642	5.93144	1.56877e-06	6.98974e-05	5.85187e-05
RBM17	4	213;262;331;442	AGTAGTGAAGCGCCAAAGAG;AAGACAGACATGAAGCAAGT;ATCATTACCCCATGTTAGCG;GTCATTGACCTGAAGCGAGG	4	8.97419	5.40242	1.56877e-06	6.80083e-05	5.85187e-05
SEC23B	4	102;264;378;461	TGCAATCTTCAGTTCCCGAG;GCTCCCCAAGAAGATCAGTG;AACACCCCGATCCCCCAAGG;AGCTTATGGAGGCATATCTG	4	8.90108	5.41879	1.56877e-06	6.62186e-05	5.85187e-05
EXOSC8	4	27;313;339;464	GGAAATACTACAGTAATCTG;ACCGGAATCTCGATGAACAC;ACCAACGTATCCTTTATCAG;AGAACCACAACTGTCAACAT	4	8.88981	5.55855	1.56877e-06	6.45207e-05	5.85187e-05
TAF1	4	30;58;228;484	CATACGGACTACAAAAGATG;TCTGGTATATGGACGCTGGG;GACCAGGATTCTATTACTGG;TATTATTATCCCAAGCAACA	4	8.8165	6.02318	1.56877e-06	6.29076e-05	5.85187e-05
CHUK	4	161;179;189;515	AAAGCTCCAATAATCAACAG;AGGCCTTTACAACATTGGCA;TATACAGCTGCGTAAAGTGT;TCCATCTAGAACACATTGAG	4	8.70865	5.63102	1.56877e-06	6.13733e-05	5.85187e-05
NCBP1	4	177;206;218;520	CTTGAACTACCACATAGTTG;TTCAGTGTACCCAATGCCAA;GCAGTCCATACCTGTAACAT;AAACTAACTTACCAAATACA	4	8.69187	5.53972	1.56877e-06	5.9912e-05	5.85187e-05
HNRNPL	4	122;307;477;556	ACTCAGTTCAAAGTGCCCAG;GGTGGAAGCAGACCTTGTGG;AGGATGGGTCCACCAGTGGG;TGCCCTCACCATATTCTGCG	4	8.57558	5.20978	1.56877e-06	5.85187e-05	5.85187e-05
TRAPPC11	4	184;195;302;575	TTCATAGAACACAACCACCA;ATTATCGGAGTGAAGGATGG;TTATAATATAACCCACAAGG;CTGAGCAATTGCATCCAATG	4	8.51721	5.39771	2.35315e-06	8.57831e-05	8.38768e-05
SRPRA	4	45;59;80;615	GTCCATGATTGAGACACGGG;CACCACCAATGGAACCCCTG;AGCATGTCTACACGACGCTG;TCAAGCTCTTTGAACCCACA	4	8.40038	6.2124	2.35315e-06	8.38768e-05	8.38768e-05
PPWD1	4	199;314;592;635	GGATGATTGAATACTGGACT;ATGATGTACAGACTATTGTT;AGTTTGTCAAAAATATGAAG;GAGGCAACAGTTACCAGACA	4	8.34479	5.02422	3.13754e-06	0.000109405	0.000109405
IKBKGP1	2	1;6	CGTCACCTGGGCTTTCACAG;GACTCACTTCTCCTCCGAGG	2	8.22164	6.40479	4.70631e-06	0.000160615	0.000125815
NDUFAB1	4	270;295;445;694	ACCTGCGCGAGCACTAAGGC;TGACAAGATTGACCCAGAGA;ATGCCCTCTAACGTCAAAGG;GCTCCGCGGGGACCCAGACG	4	8.19045	5.05907	4.70631e-06	0.000157269	0.000125815
ZNF207	4	278;287;514;702	ATGCAATGAATAGCTAAGCC;TGGAAGAACAGACATAGAGT;ATGGGTGGAATGATGCCACC;GGAACACCTGGCATTAATGG	4	8.17054	5.01005	4.70631e-06	0.00015406	0.000125815
KAT8	4	14;40;95;44355	CCATACTTACAGTTAACCGG;TTTGCCATCAACTTCGTACA;TAAGACACTGTACTTTGACG;TATGTGGACAAGATCCACAT	3	8.13222	5.68978	4.70631e-06	0.000150978	0.000125815
SMARCB1	5	125;217;311;482;69545	GCAGATCGAGTCCTACCCCA;TGAGAACGCATCTCAGCCCG;GAGAACCTCGGAACATACGG;TCTTCTTGTCTCGGCCCATG;TGTAGTCCCAGCTACTTGGG	4	8.12744	5.13103	4.70631e-06	0.000148018	0.000125815
SFSWAP	4	236;405;508;739	GAGGAACCGACCTGTCGATG;CGCACCGTCTGCGTTGTGTG;GCTACCGTAAGTGAACCCCA;GAAGCGCAGAAAGTCAAACT	4	8.08131	4.93471	4.70631e-06	0.000145171	0.000125815
CWF19L1	4	158;240;430;744	GTATCTTGGTTTCAAGCCCG;ATTTGCCAGAGCTATAAACC;AAACATTTGGTGGTCAACAT;AAAACCCTTACAGAAAATCT	4	8.06959	5.14236	4.70631e-06	0.000142432	0.000125815
USO1	4	347;371;706;760	GCTGGCCAGTTATTATGTGG;CTTGTATACCCACTTCCAAG;GGACTTACTAGCGGATTCCA;GCTGCTGCAATAACCCACAC	4	8.03263	4.79317	4.70631e-06	0.000139795	0.000125815
FCGR2B	4	285;390;470;770	AGGGAGAAACCATCGTGCTG;CACAGAAGCATATGACCCCA;TGGAGCACGTTGATCCACTG;TGGAGAAGTTGGGATCCGAA	4	8.00992	4.93001	4.70631e-06	0.000137253	0.000125815
MTREX	4	60;76;304;789	TCTGTGTAAATAACATGACA;TTGTCTTGTTATGACCACAG;TTTCCATTTGACCTACAACA;TGTTGAAGGGTGTACACATG	4	7.96758	5.58358	4.70631e-06	0.000134802	0.000125815
USP7	4	299;443;462;794	TTGATGACGACGTGGTGTCA;GGCAGTAGAACAGCTCGATG;AGATGTATGATCCCAAAACG;GGCAACCTTTCAGTTCACTG	4	7.9566	4.88959	4.70631e-06	0.000132437	0.000125815
LENG1	4	91;280;802;838	GAGAGGCAAGAGAAAGCTCT;AGGCCCGTACAGAATTCCTA;AGGACAATGTCGCCCGCGTG;GGGAAGAAGAGACAGCACGG	4	7.86291	4.91445	4.70631e-06	0.000130154	0.000125815
RBMX2	4	74;149;479;864	TTATAAAATAAATAGATATG;GATCCCATTAAAATTGTCGA;AAAAGAGAAAGCCGACCGGG;ACCCAGACGCAAGACAGTAA	4	7.80983	5.2276	4.70631e-06	0.000127948	0.000125815
MAP3K14	4	368;573;840;870	CTAACATATGGGGCGCCGAG;CGTGGTTCAGACATTGCAAG;GGGCTTTGGACTGTCTACAC;TGGAATACCTCCACTCACGA	4	7.79781	4.57794	4.70631e-06	0.000125815	0.000125815
RANGAP1	4	320;579;646;890	GACAACGCATTCGGGCCCGA;CAGAATGGGATCAACCACCC;CGTCTGGAAGGCAACACAGT;GCCATTGCAGATGCCATCCG	4	7.75832	4.66606	5.49069e-06	0.000144378	0.00013761
SRSF1	4	365;429;534;894	CGGGTCCTCGAACTCAACGA;CGCGACGGCTATGATTACGA;ACCTCCAGACATCCGAACCA;GCTATGGCCCCCCATCCAGG	4	7.75053	4.77656	5.49069e-06	0.000139795	0.00013761
ENSG00000266086	4	365;429;534;894	CGGGTCCTCGAACTCAACGA;CGCGACGGCTATGATTACGA;ACCTCCAGACATCCGAACCA;GCTATGGCCCCCCATCCAGG	4	7.75053	4.77656	5.49069e-06	0.000139795	0.00013761
STAMBP	4	631;785;791;901	CCAGAGCGGAAGTACCGACG;AAGGCCAGCTAAGCCACCTG;AATCGATGGATTGCGCCATG;GAGTTTGGGAAGGTAGACCC	4	7.73698	4.45705	5.49069e-06	0.00013761	0.00013761
COPE	4	131;225;459;965	CTATCTCCACGACCAGAACC;CTACCAGCAGTGCATAAACG;ACTGCAGAGGAAGTTCGGTG;GTAGTCAGCAAACATGCGCA	4	7.61777	5.04239	7.05946e-06	0.000174206	0.000171566
TOPORS	4	708;737;956;967	CCATGGTGCCTGACTAACAG;AACAGTACTCCACTATCCGG;GGACAGTTCAACAAGTTCTG;CAGCTGAAATATCCCTGTAG	4	7.61418	4.36626	7.05946e-06	0.000171566	0.000171566
POLR3E	4	159;537;544;988	AAAAGGCATGACCTTCACTG;GACTCGTCCAGCCCTCACAG;GCCGTGGTGAGGATCAACAA;GAGGTGCGGAATGTCATCGT	4	7.57686	4.76801	9.41261e-06	0.000225341	0.000215683
NOP58	4	571;690;955;1010	ATAAATGAGACCATACTTAG;GTTGTTAATGAACTTATGAG;GCAAACATTCCATAGGCGAT;GCACGGCTTATTGCTCATGC	4	7.5386	4.38465	9.41261e-06	0.000222027	0.000215683
STX4	4	266;399;880;1017	GCGATGAGATCAAACAGCTG;CCTTAAATGAGATCTCGGCC;AGAACGTGGAGCGGATTCGG;GCTGGACAGTGGGCAAAGCG	4	7.5266	4.60795	9.41261e-06	0.000218809	0.000215683
NEDD8	6	288;449;466;526;3201;69545	GGAGCGAATCAAGGAGCGTG;ATGCTAATTAAAGTGAAGGT;GAATCCCCCCACAACAGCAG;TGACATTGAACCTACAGACA;ATGAGCCTCTGCTGTTGTGG;TGTAGTCCCAGCTACTTGGG	4	7.50177	4.79919	9.41261e-06	0.000215683	0.000215683
NAPA	4	465;686;884;1075	CCAGGGCCGATTCACGATTG;TGAGATCTATGAGACAGAGT;AAAATGGCCAAAAACTGGAG;TTGACATCTACGAACAGGTG	4	7.43025	4.40573	1.17658e-05	0.000265807	0.000265807
RTF2	4	448;660;897;1134	ATGCTGAATTAGTGGCCCAA;AGCCTTGAAAGAGATAAAAG;AGAGGCATGAACTGGTGAAG;TCATCTCCAGGCCCACAACG	4	7.33743	4.39007	1.33345e-05	0.000297064	0.000297064
DDX3Y	4	69;127;201;1776	CTTACATTCTCAATATGTGG;AGGACGAACTCTAGATCGGT;TCAACTATACGACGTATCTG;CGTGGACGGAGTGACTATGA	3	7.15639	5.23933	1.41189e-05	0.000310229	0.000306037
NSRP1	4	157;382;656;1261	AGTACCAGGCACCACACGAA;CTGAAGGCTTTCACTCACAG;GGATTCTCATAGGCACAGAG;CTTCGATGCTAAGAGCAGTG	4	7.15302	4.67612	1.41189e-05	0.000306037	0.000306037
VPS72	4	167;364;587;1284	CCCAGAAAGCCGGTTCCCAG;TTCTACCAGACGACTTATGG;GCCTCGAAAGGTCAACACCC;TGACGCATAGACTTCCGACC	4	7.12162	4.70814	1.49033e-05	0.000318732	0.000318732
TFIP11	4	140;181;210;4524	GGGTGCACATTATTCCTGTG;CAGTCAACTTCATCAGCGCA;CATCGTCTATCCACTCATGA;CAAATACTCTTACAAGACCG	3	7.09937	4.66569	1.72565e-05	0.000364202	0.000359472
HNRNPC	4	224;326;475;1303	AGGTGTGAAACGATCTGCAG;CTCATTAACATACTGAACGA;AAATTCACTTACCTAAAACC;TATCAGGAAACACTTCACGA	4	7.09611	4.76275	1.72565e-05	0.000359472	0.000359472
PNISR	5	322;329;532;878;69545	ACACTTACCGAGTCCAGTGA;CCCACTGCAAAATTATCGGG;AAGACCTTCGCGAATCCAAG;TTACTTCTCTGAGGTAAACG;TGTAGTCCCAGCTACTTGGG	4	7.08789	4.50538	1.80408e-05	0.000370994	0.000370994
PRPF19	4	121;455;458;1319	GACACCAACAAGATCCTCAC;CAAAGCCACTGTGCTAACCA;AAATCCTGATAGTGGCATCG;GCTCCTCCGATGATCAGGTG	4	7.0749	4.7637	1.96096e-05	0.00039815	0.00039815
MCRS1	4	23;66;229;14162	GATGACAGGATCGTAGAGCA;CCTCAGGGACATGCGAGATG;TGAGCAAAGTGGGATCGGTA;ACACAGCATTTATGAGCAGG	3	6.98663	5.09122	2.66691e-05	0.000534715	0.000509252
SRSF7	4	107;191;268;1394	AAGGTGTATGTTGGTAACCT;AGGATCTTCGAATTCCACAA;AATGATAGATGCTATGAGTG;CTATCAAAACGTGATCTCCG	4	6.97883	5.115	2.66691e-05	0.000528113	0.000509252
HARS1	6	67;200;334;733;5380;69545	GCACAAGAGACTATAGTCCC;AGGGCTGGATTACTACACTG;TAAACGCTACCACATAGCAA;GCTGGACATAGTCCCCAATG;GCTGGGACTACCGTACCTGG;TGTAGTCCCAGCTACTTGGG	4	6.92764	4.81258	2.66691e-05	0.000521673	0.000509252
KANSL1	4	148;598;665;1443	ATGAACACAAGAGTCCAACT;TCACTGTCTACCAAATCATG;CTGTACTGAGCTGTAAGAAG;GGAAGCAGTAGATTATCACC	4	6.91882	4.5228	2.66691e-05	0.000515388	0.000509252
DDX18	4	340;494;1271;1444	GCCACCCATTATCAAGCCAT;AAACAAAAGCCCATGAATGT;TGATAAAGCGAATGCAACAG;CTGATCGTATCTTGGATGTG	4	6.91762	4.26407	2.66691e-05	0.000509252	0.000509252
PTPN23	4	348;751;1110;1454	TCAGGTGGTAGATTACTACA;GTCCTCATAGGCTTCATACG;GGAAGGTGTCAGGCAGTCGT;CTGGATGCTATCTACTGTGG	4	6.90563	4.21224	2.82378e-05	0.000532865	0.000520615
EXOSC6	4	120;235;244;11403	GAGCAGGCGACCGCGCAGCG;TCGTCGGCCGCGTACAGCTG;GGGCGTGGAGATGTACGACC;GGCCTGTCGCGGGCCCGACA	3	6.90405	4.45803	2.82378e-05	0.000526669	0.000520615
EXOSC3	4	96;133;245;1853	ACGCACAGTACTAGGTCAGG;TGAATGCTAGAGCGTGCTCG;TGCCGGGCTCCTTGTGACGG;TATTCAAAGTTGATGTTGGA	3	6.89873	5.11074	2.82378e-05	0.000520615	0.000520615
FBXO11	4	73;208;252;3457	AACCACTGTAGGGTTAGCAT;ATATATAACAGATCATGCAC;AGAGCCTTCCATAAAAACGA;CCAGCATGGTGGGATTTATG	3	6.86207	4.76349	2.90222e-05	0.000528996	0.000528996
BCAS2	4	376;471;943;1511	TCACCGCTTCCCGCACACCA;TTGAATTGCTCAGTATGAAA;TTCAAAGGCAGAATAATCCG;AAAAAAATGACATTACTGCA	4	6.83883	4.34064	3.0591e-05	0.000551325	0.000551325
IGBP1	4	198;219;759;1519	CACCAAAAGGTACTTCAGGT;AAAGACAGGCTAAAATACAG;ACTCTGCCACATGATAGCAA;GAAGTGGCGACTGAACCCGC	4	6.82965	4.64325	3.13754e-05	0.000559179	0.000553034
NDUFA1	4	614;1226;1252;1531	ATGTGGTTCGAGATTCTCCC;TGGCTACTGCGTACATCCAC;ATCCACAGGTTCACTAACGG;ATGTACGCAGTAGCCAGTCC	4	6.81598	3.98522	3.13754e-05	0.000553034	0.000553034
KANSL2	4	124;142;274;2328	ACTGTGGATCAGACATGGAG;TGAGTGAATGCACAAGACAG;ACAACGAACATCATCCACAA;ACATGTCCGTAGGAATGCCC	3	6.75314	4.93337	3.52973e-05	0.000615401	0.000615401
NSF	4	57;109;566;1622	ATCCACACAGCAAGAATGAG;GAGAGTCTTACCACAACCTG;GCTGTCCAAAATTGATGGCG;GAAAGCCTGCAAGTGACGAG	4	6.71568	4.99586	3.60817e-05	0.000622312	0.000622312
SRP68	4	50;88;293;63292	TGTGCTGTATAACCAACGTG;CTTGTGTGAGAGCAATCGCG;GGCAGCTACCATGAGTGAAG;GAGCTCAAGCCAGATCAGGT	3	6.6659	4.78883	3.92192e-05	0.00066923	0.00066923
CT45A1	19	516;1536;1721;1726;2809;3149;3495;3653;4952;6111;7500;8311;8372;11024;13908;19022;20797;22228;35031	CGAAGGACTGTCACATTCCC;GGCTTACTTACTCTTTGCTT;GCATGTCCTGTCATAAGCTC;AGAGGATGGCCCTGTTGGCA;TCCTTGTTTCCTTGCCAACA;TATCAGCATTAATTTCTCGT;CATCAAGGAAGCAGCAAGGT;GATAGGATGATGCAGAAACC;CTTCGTATCAGAAAAGGCAG;CCTTGCTGCTTCCTTGATGA;GTATCAGAAAAGGCAGAGGA;AAAATCTTCGAAATGCTTGA;CTGGTAACGTTTCCTCCCAC;GTTTCACCAGAGCTTATGAC;AGGCTGTTTCTCTGCATTCT;TGCTATTCCACCCAGCCAAT;CTTACTCTTTGCTTTGGACA;ATTAATTTCTCGTTGGCTTT;GTCATCTCCAGAGAAACTGC	11	6.6285	4.09767	4.15724e-05	0.000701917	0.000693268
GBF1	4	493;713;1059;1728	ACTTTGGTCATATGGCGTGG;GGGCTGGAAGAATATCATGG;ATGGATTACGTCAATCCCCG;GCTTATGGAGATCATCACTG	4	6.60571	4.12647	4.23568e-05	0.000707711	0.000693268
G6PD	4	630;669;902;1731	CTTGAAGGTGAGGATAACGC;TGCCCGTTCCCGCCTCACAG;AGAGGTGCAGGCCAACAATG;ACGGCCTCGTAGACGGTCGG	4	6.6027	4.16543	4.23568e-05	0.000700415	0.000693268
ZC3H12A	4	118;220;310;1983	TTCACACCATCACGACGCGT;GGAGTGGAAGCGCTTCATCG;CAGCTCCCTCTAGTCCCGCG;CAGGACGCTGTGGATCTCCG	3	6.59251	4.87338	4.23568e-05	0.000693268	0.000693268
GUK1	4	138;305;318;44772	ACATCAAGGCCACCGATCTG;GGCATGCTCGATGAAGTCGC;CGGGGAACCTGTATGGCACG;TCTCTCTGCTAGATACCACG	3	6.55936	4.24778	4.39255e-05	0.000711682	0.000708474
U2SURP	4	222;286;325;2024	CTTCCACCTATAGTAAACAT;GCATTAAAAGGCAGTCCGGA;AAATTGGAAGAAATCTTGCG;GTGAAAACATTTGTGCGAGG	3	6.53103	4.72416	4.47099e-05	0.000717147	0.000708474
LUC7L2	6	1250;1260;2103;4533;6176;6327	CCATGACCTGGCTTTAAGAG;TTTGGGGGTAAACTGCACCT;GTTCCAGAAAGGACATCATG;TCATGATAATGACAGACGAC;CTGGCAGAGACTTACCGTCC;AGGAGCTGAAGGGAATGTGG	6	6.52664	3.66577	4.47099e-05	0.000710047	0.000708474
OGT	4	160;185;553;1815	TGGCAATAGACACCTACAGG;GAAGAAGTTGGTCAGTATTG;GGCACGCGTATAACACTGCA;CTATACACTTCCAGTGTCGA	4	6.52038	4.72829	4.54943e-05	0.00071542	0.000708474
ELAVL1	4	546;710;1619;1819	TGTGAACTACGTGACCGCGA;GGGCCTCCGAACCGTCGCGC;TACCTGTAGTCTGATCCACG;TATCCGGTTTGACAAACGGT	4	6.51655	3.95676	4.54943e-05	0.000708474	0.000708474
DHX38	4	190;272;342;9082	ATCGAGACTATGACCGCAAG;CCGATGACAGAAGACACTTG;TCAGCGGAGACAGATCAATG;CCCACAGGAGGATTACGTGG	3	6.4647	4.20325	4.70631e-05	0.000725857	0.000718944
WDR70	4	105;165;345;20905	TCTACTATATGTGCACGTAG;TCATTACAGTATAGTAACAC;AACATCCTCAAGATCAAATG;CAATGTTTGAACAAACTCGA	3	6.45333	4.42917	4.70631e-05	0.000718944	0.000718944
XAB2	4	47;248;351;57249	TCTGGGGTGTTGCGATACGC;GAAACGCTCGTCGTTCACCA;GGCTCAATCAGCTATACGAG;CCGACACGAGAACTACGATG	3	6.4309	4.42006	4.86318e-05	0.000735901	0.000735901
FNBP4	4	260;369;1665;1945	AGACTCGAATTGCAGACTGG;ACTCCACCCAAACATCTGGT;GGCTGGCTGATATCAGAACG;TCAGGCTCTCTCAAATAGTG	4	6.40021	4.13912	5.0985e-05	0.000764298	0.000764298
FAU	4	590;593;653;2158	CACCCCGCACTGGCCCAGAG;CCAGGAGCTACACACCTTCG;CGGTCGCCCAGATCAAGGTA;CTCACTCACCTCCAAGCATG	4	6.21968	4.20746	6.90258e-05	0.00102516	0.00102516
CPOX	4	549;921;1382;2187	GATTCAAGTATGTTGGAGTG;GGGCACGGCTCGACGTCGAG;AGATGTTGCCTAAGACCTCG;CCCCGCGCCTGGTCCCAGTG	4	6.19649	3.87148	7.21634e-05	0.00106193	0.00103547
ENSG00000285583	2	43;62	GTTGGGATTGCCGCTCACGG;AACAGTAGTCTCTGCTCCGG	2	6.19316	4.57394	7.21634e-05	0.00105227	0.00103547
PRPF18	4	166;393;1346;2225	AGGCGATGATCATAAAGACA;GACCGCCGACGATTTCATTG;TGAGCTCGCCAAAAAAGAAG;TATGACGCTTTCTAGGCAAG	4	6.16656	4.18423	7.29478e-05	0.00105413	0.00103547
CSTF3	4	992;1168;1636;2230	AACTCGTTCAAACAAAACTC;GTCCGAAGAGTTTATCAACG;TCATATGTCCGAGAAACCAA;TTGGAGCATTCTCATTCGAG	4	6.16266	3.69519	7.29478e-05	0.00104472	0.00103547
CT45A3	17	516;1721;1726;2809;3149;3495;3653;4952;6111;7500;8311;8372;11024;13908;19022;22228;35031	CGAAGGACTGTCACATTCCC;GCATGTCCTGTCATAAGCTC;AGAGGATGGCCCTGTTGGCA;TCCTTGTTTCCTTGCCAACA;TATCAGCATTAATTTCTCGT;CATCAAGGAAGCAGCAAGGT;GATAGGATGATGCAGAAACC;CTTCGTATCAGAAAAGGCAG;CCTTGCTGCTTCCTTGATGA;GTATCAGAAAAGGCAGAGGA;AAAATCTTCGAAATGCTTGA;CTGGTAACGTTTCCTCCCAC;GTTTCACCAGAGCTTATGAC;AGGCTGTTTCTCTGCATTCT;TGCTATTCCACCCAGCCAAT;ATTAATTTCTCGTTGGCTTT;GTCATCTCCAGAGAAACTGC	10	6.1599	3.73622	7.29478e-05	0.00103547	0.00103547
MAP2K7	4	518;951;2041;2241	CAAAGCACTGCACGATGTAG;ACGGGCTACCTGACCATCGG;CATTCTGGGCAAGATGACAG;CTTAACGGCAATGACGTGGC	4	6.15412	3.73413	7.45165e-05	0.00104846	0.00104123
CTAG1B	8	1039;1145;2298;3990;4216;4279;13789;38574	CAGAATACAACTCAAGCAGG;CCCCTGGCACGGGAAGCGGT;CATGCCTTTCGCGACACCCA;GCGGGGTCCGCATGGCGGCG;CCTGAAGCCGCGCCGCCATG;GAATGGATGCTGCAGATGCG;CATGGGTGTCGCGAAAGGCA;AACTCAAGCAGGCGGCTCTC	6	6.14798	3.39238	7.53009e-05	0.00104123	0.00104123
CTAG1A	8	1039;1145;2298;3990;4216;4279;13789;38574	CAGAATACAACTCAAGCAGG;CCCCTGGCACGGGAAGCGGT;CATGCCTTTCGCGACACCCA;GCGGGGTCCGCATGGCGGCG;CCTGAAGCCGCGCCGCCATG;GAATGGATGCTGCAGATGCG;CATGGGTGTCGCGAAAGGCA;AACTCAAGCAGGCGGCTCTC	6	6.14798	3.39238	7.53009e-05	0.00104123	0.00104123
NACA	4	205;277;446;10656	CTATGTAAGTATCTGAAGCA;AACCACACAACAAGCCCAGG;AGCCCCAGGCTGAGACAGGT;CTTTAGGCTATGTCCAAACT	3	6.11936	4.07197	7.68697e-05	0.00105384	0.00104491
SBNO1	4	211;243;572;2306	TTATTCAAGCAGTAGAACGG;GCAGACCAATTACAACACAC;GGTAGCAGTTCTGACGACAG;TGAGTAGAAAACGAGCATTG	4	6.10445	4.52446	7.68697e-05	0.00104491	0.00104491
XRCC5	4	183;358;467;2671	AGTAAGAAATATGCTCCCAC;ATCCAAAGCATGAATCAGGG;TACCTGTCGCTGTACAAACA;GAACTATATCACTTCCATAG	3	6.05953	4.45808	8.23604e-05	0.00111013	0.00110088
SPI1	4	296;332;868;2372	GCACGTCCTCGATACCCCCA;AGGCCCCGTACTCACCGCTA;AGACCTGGTGCCCTATGACA;GGGTACTGGAGGCACATCCG	4	6.05543	4.27287	8.23604e-05	0.00110088	0.00110088
SDHB	4	134;297;473;3433	TCCTTTATCACATACATGTG;TGTGCAATGAACATCAATGG;TTAAAGCATCCAATACCATG;ATGGCAAATTTCTTGATACG	3	6.04293	4.41895	8.62823e-05	0.00114378	0.00114378
ESS2	4	98;414;486;4191	GGACGAGGAAGAGTATATCG;TCCAAATCCACCCACTCGAG;CCTGAGCCGCTACACGAGTG;AGCCACATTTGAAACCCCTG	3	6.00768	4.28552	9.49105e-05	0.00124784	0.00121789
FCGR2C	3	285;390;770	AGGGAGAAACCATCGTGCTG;CACAGAAGCATATGACCCCA;TGGAGAAGTTGGGATCCGAA	3	6.00744	4.02951	9.49105e-05	0.00123769	0.00121789
NEDD8-MDP1	12	288;449;466;526;3201;38379;39560;42495;57178;59309;71798;72457	GGAGCGAATCAAGGAGCGTG;ATGCTAATTAAAGTGAAGGT;GAATCCCCCCACAACAGCAG;TGACATTGAACCTACAGACA;ATGAGCCTCTGCTGTTGTGG;GCAAGATCACACACTTTGAG;ACGTGCGTGTCGACCCAGAA;GGAACTGTACGAGATAGGCG;AGACGTCCGACTGTACCCAG;ATGGAACTGTACGAGATAGG;CACCTGCTCTTATGGAACGG;ACTGTACCCAGAGGTGCCTG	4	6.00101	3.70787	9.49105e-05	0.00122771	0.00121789
SDHC	4	321;404;489;50405	GCCAAAAAGAGAGACCCCTG;TACCTGTAGATAGTAATGTG;AAGCAATACCAGTGCCACGG;CGGCCAAAGAAGAGATGGAG	3	5.99968	3.85902	9.49105e-05	0.00121789	0.00121789
DHX16	4	202;315;505;12563	TCCCATCTGTCATGTAGCGG;CTCGAAATGGGAACACCGGG;CAATCGCTACCACATGCCCA;TGTTTCGAATCCCCGGACGC	3	5.95782	3.98316	9.88324e-05	0.00125815	0.00124825
IARS1	4	1032;2033;2376;2510	GTTCTGGATTAAGAAGCGAT;GAGTTGTTTGAAGACCCACC;GCTTGTTGACAACTATGTGA;AGTCATCGCTGACCCACAGT	4	5.95719	3.40134	9.88324e-05	0.00124825	0.00124825
NAPG	4	130;180;512;4582	GAATGAAGAACGCTTACGAC;GACTACTAGTACGAGGACGT;TCCAGCTCGCTCCAAAGCCA;GGAGATGCAGAAACTACCAG	3	5.93992	4.3795	9.96168e-05	0.00124832	0.00124832
CWC25	4	857;1613;1780;2568	GACTTTGGACAAAACAGGGG;GCCCCAGCAGGTACTCGTCA;AGAGATGCAGCGCTATGCGG;TAGTACCTGATGATGAAGAG	4	5.9175	3.55311	0.00010197	0.00126791	0.00126791
HMGCR	4	100;227;538;4411	TTGTAGACGTGAACCTATGC;ACAGATACTTGGGAATGCAG;AGAGCATCGAGGGTAAACGT;GCCAAATTGGACGACCCTCG	3	5.87553	4.35804	0.000112167	0.00138397	0.00138397
NUDT21	4	434;492;541;71301	CAGAGCTGTCCTTCTCGTAG;CCTGGTGGTGAACTTAACCC;ACTAAAACGCTTAATGACAG;AGCCAGATTTCAGCGCATGA	3	5.86831	3.71548	0.000113736	0.00139261	0.00139261
PQBP1	4	397;604;906;2664	CCCACATGACCCCAACTCCG;TCGAACACCTTGTACCAGCT;GGGCCACGACAAGTCTGACA;AGCCATGAGAAACTAGACAG	4	5.85375	4.04792	0.000120011	0.00145831	0.00144049
CT45A6	18	516;1721;1726;2809;3149;3495;4894;4952;6111;7500;8311;8372;11024;13908;19022;22228;28607;35031	CGAAGGACTGTCACATTCCC;GCATGTCCTGTCATAAGCTC;AGAGGATGGCCCTGTTGGCA;TCCTTGTTTCCTTGCCAACA;TATCAGCATTAATTTCTCGT;CATCAAGGAAGCAGCAAGGT;GATGGGATGATGCAGAAACC;CTTCGTATCAGAAAAGGCAG;CCTTGCTGCTTCCTTGATGA;GTATCAGAAAAGGCAGAGGA;AAAATCTTCGAAATGCTTGA;CTGGTAACGTTTCCTCCCAC;GTTTCACCAGAGCTTATGAC;AGGCTGTTTCTCTGCATTCT;TGCTATTCCACCCAGCCAAT;ATTAATTTCTCGTTGGCTTT;TTCACTGGTTTCAGCAAAGA;GTCATCTCCAGAGAAACTGC	10	5.85195	3.50563	0.00012158	0.00144455	0.00144049
CT45A5	18	516;1721;1726;2809;3149;3495;4894;4952;6111;7500;8311;8372;11024;13908;19022;22228;28607;35031	CGAAGGACTGTCACATTCCC;GCATGTCCTGTCATAAGCTC;AGAGGATGGCCCTGTTGGCA;TCCTTGTTTCCTTGCCAACA;TATCAGCATTAATTTCTCGT;CATCAAGGAAGCAGCAAGGT;GATGGGATGATGCAGAAACC;CTTCGTATCAGAAAAGGCAG;CCTTGCTGCTTCCTTGATGA;GTATCAGAAAAGGCAGAGGA;AAAATCTTCGAAATGCTTGA;CTGGTAACGTTTCCTCCCAC;GTTTCACCAGAGCTTATGAC;AGGCTGTTTCTCTGCATTCT;TGCTATTCCACCCAGCCAAT;ATTAATTTCTCGTTGGCTTT;TTCACTGGTTTCAGCAAAGA;GTCATCTCCAGAGAAACTGC	10	5.85195	3.50563	0.00012158	0.00144455	0.00144049
CT45A7	18	516;1721;1726;2809;3149;3495;4894;4952;6111;7500;8311;8372;11024;13908;19022;22228;28607;35031	CGAAGGACTGTCACATTCCC;GCATGTCCTGTCATAAGCTC;AGAGGATGGCCCTGTTGGCA;TCCTTGTTTCCTTGCCAACA;TATCAGCATTAATTTCTCGT;CATCAAGGAAGCAGCAAGGT;GATGGGATGATGCAGAAACC;CTTCGTATCAGAAAAGGCAG;CCTTGCTGCTTCCTTGATGA;GTATCAGAAAAGGCAGAGGA;AAAATCTTCGAAATGCTTGA;CTGGTAACGTTTCCTCCCAC;GTTTCACCAGAGCTTATGAC;AGGCTGTTTCTCTGCATTCT;TGCTATTCCACCCAGCCAAT;ATTAATTTCTCGTTGGCTTT;TTCACTGGTTTCAGCAAAGA;GTCATCTCCAGAGAAACTGC	10	5.85195	3.50563	0.00012158	0.00144455	0.00144049
RELB	4	110;204;548;4293	GTACTCGTCGATGATCTCTG;CGGTGCAGTCTTTCCCCACG;ATTGAGCGGAAGATTCAACT;GCCTCATATCGGGACCAGCA	3	5.8516	4.37666	0.000122364	0.00144318	0.00144049
CNOT4	4	950;1999;2635;2697	CATGTATCTTCATGAATTGG;GTTCATCCAATCACAGTGCA;ATAAACCTACAACAAAGACG;GATTCTCTCAGTATAGGGAA	4	5.83236	3.34901	0.000123933	0.00145101	0.00144049
SEC16A	4	68;357;1268;2705	TGTGGCTGCCGGTTCCTACG;TCCAGCCAGTACGATTATGG;TGAGGCAGATCGCGCCAACG;AGAGACACGCTAGAGGACTG	4	5.82721	4.23597	0.000123933	0.00144049	0.00144049
GFER	4	1140;1147;1148;2739	GTTTAGGGAGGACTGCCCGC;CCACGTCTTGAAGTCGACGC;CTCGGCGACAGGAGAATCGG;GACCTGGCGACCGACGCGCG	4	5.80552	3.71	0.000130208	0.00150254	0.00150254
SLC39A7	5	70;187;707;1867;30026	GGGGAGAGTTCGACTCCACG;TCACATGAGGATTTACACCA;CACGCTCACAGTCATACACG;ACTCTGGAGCAACCCGGACA;GCCCTGGCTGGATCCCGCAG	4	5.78294	4.37336	0.00013413	0.00153674	0.00153674
NFKB1	4	301;557;583;7777	TTGTCTATGAACATCTGTGG;GGCACCAGGTAGTCCACCAT;TAGATGGCGTCTGATACCAC;AAGTAGGAAATCCATAGTGT	3	5.77113	3.69963	0.000135699	0.00154369	0.00154369
VEZF1	4	643;1191;1385;2874	TTGCCACCAAAGACAGACTG;CCTTATCTCTACCATCGCTG;ACCGGATGACTTACCATGTG;AACAAGGCATCAGTAAAAGT	4	5.72194	3.68032	0.000154524	0.00174547	0.0017387
NSFP1	2	57;109	ATCCACACAGCAAGAATGAG;GAGAGTCTTACCACAACCTG	2	5.70309	4.26774	0.000156093	0.00175086	0.0017387
SEC13	4	507;577;616;9514	GCCTCATAGACCACCCATCG;AGTCGTGTCCCGCATGCTCG;CCAGGATGTTGCCGTACATG;CTCCCTGCTGACTTACACCG	3	5.69958	3.59133	0.000156093	0.0017387	0.0017387
NDUFA6	4	1298;1360;1927;2937	TGGCGGTAGAAGTAGCTTGG;GGGACATGAACGAGGCCAAG;CTACCGCGCCTGGTATCGGG;ACTGAAAATGGGCTTCACGA	4	5.68427	3.4623	0.000161583	0.00178744	0.00178744
SLC16A1	4	658;945;1083;2952	TATCCATGACACTTCGCTGG;GGGTGAATAGGGTTAAGTCC;ACAGACGTATAGTTGCTGTA;GGGCCCGATTGGTCGCATGA	4	5.67542	3.79547	0.000163936	0.00180105	0.00180105
STXBP3	4	316;497;634;32495	AATTCGACATCGACATATTG;CAAGAAAGAAGGCGAATGGA;TACTGTTATAGTCCAGACCC;CAGCTCTTAATAATTGATCG	3	5.66216	3.68913	0.000174918	0.00190863	0.00190863
SDHD	4	1291;1654;2064;3027	ATGGAGAGAACATACAATGG;CGACCTATCCCAGAATGGTG;GAATAGTCCATCGCAGAGCA;AGTTCGAAGCAACAGAGCTG	4	5.63183	3.38591	0.000183546	0.00198924	0.00198305
POLR3F	4	407;439;649;29204	TGGAGCCTGGTACAGTGACC;TTGCCTCATCACATGAAGTG;ACTAGTATATCAAATCATAG;GGATCTCTTAAGGAGCAATA	3	5.63177	3.67859	0.00018433	0.00198433	0.00198305
POLR3A	4	209;261;1626;3038	ACCAACTCAACAGCTAACCG;AAGCAAATCTTGTAACCCCG;CCCCAACCTCCGGATTGATG;CCGGGAAGGTCTAGTCGACA	4	5.62553	4.05149	0.000186684	0.00199627	0.00198305
SSU72	4	265;624;654;3420	GAAATAAGAGAATCAAGCCC;GGGTGGAGCCCAACTACCTG;ACACTCTCTCTTCGCAAGTG;GCGTCCGATCCTTTGGAACA	3	5.6218	4.08154	0.000186684	0.00198305	0.00198305
UPF2	4	633;1725;2687;3069	TCTGCTACATCAGACATGCA;GGACTAATTATCTCACTAGG;TGATGCGAGATACGTCACAA;GGAATTGATATATTCACACC	4	5.6079	3.36057	0.00019139	0.00201967	0.00201967
DHX9	4	343;419;673;4078	CAAAACATTATACTGGCATG;TCAATCACAGCATCCAAAGG;GGAGATTTACCAACAACCAT;TGGATGTGGGAAAACCACAC	3	5.5846	4.05404	0.000196881	0.00206403	0.00206403
MSL1	4	523;832;928;3153	CCACTCAGTAGAGCCTCTAA;GGGGTGTCCACTGAAGACCG;CCTATTAAAGAGGAACCCTG;GAGGATTCCCGTAATGGTAA	4	5.56099	3.86865	0.00020394	0.00212415	0.00212415
ZBTB8OS	4	226;432;693;15936	TTCTTTAGGTTACACGCATG;TGAAGAACAGAAGGCGATCA;TCTACTTCTACTGTTTGGAG;AGTGTCTAATCCTGCAGTCA	3	5.54656	3.73895	0.000214137	0.00221597	0.00221597
EIF4G2	4	324;527;696;14594	ATTAGACCATGAACGAGCCA;CAACATCTTGATCTTAGCAA;GAACGATGACGTCCCATGGT;AATGCAAATGAGGCTGTCAA	3	5.54095	3.62829	0.000215706	0.0022179	0.0022179
TAF8	5	145;511;543;3045;69545	TGCATCCCAGAGGCGCGATG;CCAGATGATAGTTATCGGCA;GAGTGCCGAGAAAGCATCCG;GTGGTCACACTTGTTGAGAT;TGTAGTCCCAGCTACTTGGG	3	5.46863	3.95256	0.000249434	0.00254836	0.00254836
RTCB	4	196;237;993;3400	GTCGGGTTTGACATCAACTG;CCTCCAAAGTGAGTTACCTG;GAGGGTCAAGACTATCTGAA;GAATTAAGGAATGCCTGTCG	4	5.42997	4.19012	0.000265906	0.00269945	0.00269945
DIS3	4	174;447;761;4500	TCGGATGCGTTTATATACGG;GATATTACCACTAGTCTCCG;ATTTGTAGTGTAGACCCACC;GTGTTCCTTAAAATGTGACG	3	5.42499	4.03038	0.000269828	0.00272204	0.00272204
YY1	4	317;400;771;55241	AGATATTGACCATGAGACAG;GGAGACCATCGAGACCACAG;TGAACAAACGCTGGTCACCG;GGTCACCGACGACCCGACCC	3	5.40804	3.66647	0.000279241	0.00279939	0.00279939
NAA10	4	1019;1064;2148;3462	AGCCAGACCGAGGCGCCGGT;AATGAGGTGATATGTCCATG;CAAATACTATGCAGATGGGG;CCAGCTCTCTTACATTGCTG	4	5.39858	3.43337	0.0002863	0.00285233	0.00285233
PAXBP1	4	128;250;882;3487	GATTCAAGTTCATTAATCAG;CAGTGCCCGATCGCGTCCAA;GAGGCCTCGCGAGAACAAAG;ATGCCATAGGATGAGCCGTA	4	5.38608	4.25202	0.000296497	0.00293569	0.00293569
DMAP1	4	533;701;793;7797	ATGCTGGGCACGAACGACGG;CATGGATAACAACAAAACGC;GAAGCTACCCCAGAAAAAGG;GGACATTATCAACCCGGACA	3	5.3715	3.41898	0.000305126	0.00300259	0.00300259
ENSG00000282034	3	540;703;1293	AGCTGTCAGAAATCATTGAG;TCCAGGGTTGAACTCAACCG;CCAGTGGCAATTCTCCCTCA	3	5.33212	3.54284	0.000327088	0.00319908	0.00319908
ENSG00000259529	4	215;623;822;4184	CCCAACCCCTTACAGCCTCG;GAGCAATCTCTCTCAATAGG;GGATCATGCTCACTAGCTGG;CCACCGTGCTGCGAAAGACA	3	5.32487	3.94258	0.000334148	0.00322875	0.00322875
RNF31	4	215;623;822;4184	CCCAACCCCTTACAGCCTCG;GAGCAATCTCTCTCAATAGG;GGATCATGCTCACTAGCTGG;CCACCGTGCTGCGAAAGACA	3	5.32487	3.94258	0.000334148	0.00322875	0.00322875
COX8A	4	1943;1955;2970;3643	GCTTGACAGGCTCGGCCCGG;AACGAATGGATCTTGGCGCG;CAAGATCCATTCGTTGCCGC;TCTGTGTAGGAATTGGCCGT	4	5.31005	3.11122	0.000345129	0.00331489	0.00330544
GOSR2	4	197;290;834;22127	CTCTGACACCACCATACCAA;AAATCTCCAGACGTTCTAGA;CCAGAAAGTTCACAACGGCA;CCACGAGATCCAGTCTTGCA	3	5.30606	3.79336	0.000348267	0.00330544	0.00330544
ENSG00000262633	4	197;290;834;22127	CTCTGACACCACCATACCAA;AAATCTCCAGACGTTCTAGA;CCAGAAAGTTCACAACGGCA;CCACGAGATCCAGTCTTGCA	3	5.30606	3.79336	0.000348267	0.00330544	0.00330544
CFAP20	4	360;745;1278;3668	GCAGATGAAGGGTTTGACCC;GCAGACCCCAAGAAGACGCT;CCCTTCAATCTCTAGCACCA;TGCAGGGCATGTGATATATG	4	5.29817	3.7628	0.000351404	0.0033156	0.00330631
ZNHIT1	4	559;1111;1137;3674	GTCTCTGCAGAACTTGAGTG;TCCGCATCGTCATCAAACTG;GAAGTTTAAAATGATCACCT;GCTGAGGGAGTCCCGCGTGG	4	5.29533	3.66729	0.000354542	0.00332564	0.00330631
CWC22	4	651;768;841;6057	GATTATAGTCATCCTCCAGA;AGGCTATCGAAGAAATGACA;TTGTACGACGAAATGAGACC;ATGATAGTAGCATGGAGTCA	3	5.29521	3.61103	0.000354542	0.00330631	0.00330631
CT45A10	20	516;1721;1726;2809;3495;4894;4952;6111;7500;7575;8311;8372;11024;17625;18558;19022;19117;20740;28607;36863	CGAAGGACTGTCACATTCCC;GCATGTCCTGTCATAAGCTC;AGAGGATGGCCCTGTTGGCA;TCCTTGTTTCCTTGCCAACA;CATCAAGGAAGCAGCAAGGT;GATGGGATGATGCAGAAACC;CTTCGTATCAGAAAAGGCAG;CCTTGCTGCTTCCTTGATGA;GTATCAGAAAAGGCAGAGGA;AGGCTATTCCTCTGCATTCT;AAAATCTTCGAAATGCTTGA;CTGGTAACGTTTCCTCCCAC;GTTTCACCAGAGCTTATGAC;GGAGATGACCTAGAATGCAG;TATCAGCATTAATTTCTTGT;TGCTATTCCACCCAGCCAAT;AACGTTACCAGCAATTTCTC;GTCATCTCCAGAGAAATTGC;TTCACTGGTTTCAGCAAAGA;…	10	5.27634	3.00315	0.000370229	0.00343265	0.00343265
ISCA1	4	42;330;861;41846	GCGAGCACTCACCAGGGTGA;AAAGTTGGTGTCCGAACCAG;GATGAAGAAGTTATTCAAGA;TCACAGCCCGGACAGTTGCC	3	5.2647	3.96518	0.000374936	0.0034563	0.0034563
MSL2	4	1765;1787;1798;3855	CCAATTTCTACCATTATCCG;GCTACTGTGTCACAAACGGG;ACTGCCAATAGCAATGCTGA;GTATATAACACAGACTACAC	4	5.21179	3.27712	0.000418077	0.00383197	0.00378867
SRP72	4	82;818;899;41933	GAGGAGTTAAAGCATAAACC;GCATGTGCACTGATAGGCCA;GCAGCTTCAGGGTCGAACAG;TGCTATGTACACAAACCAGG	3	5.20864	3.58888	0.000418077	0.0038102	0.00378867
POLR3B	4	389;561;1496;3868	TGAAGGGTTCAATCTCCAAG;TGACAAGCGAGACAGCACTT;GTCTAAGAACAGGATCATCG;GTGGATATTGAATATACCCG	4	5.20594	3.74154	0.000418077	0.00378867	0.00378867
CARS1	4	396;716;915;7247	GCTTCGATGGACATTCACGG;TGAGATGCGTCATAGACGGT;TGGCACATACTCACTAACCC;TGATGTCAACAGGAGCGCGA	3	5.18575	3.57373	0.000432196	0.00389462	0.00389462
LIAS	5	423;1159;2135;2658;69545	ATGGAGGTAGTCTTAACCTA;CAGGAGTAAGACACTCCACA;GGCTGGCCCTACCATGATCG;AGGAGCTTAACGGTCTGACT;TGTAGTCCCAGCTACTTGGG	4	5.17386	3.27987	0.000441608	0.00395721	0.00395721
SDHA	4	766;821;934;11569	GCCCATCACCTCGACCACGG;ACCGTGCATTATAACATGGG;ATAAGGTGTGCAATAGCGAG;TGTCATCGCACTGTGCATAG	3	5.15908	3.25169	0.000456512	0.00406803	0.00406803
NDUFB9	4	801;3071;3252;3989	GCAATCGTATCTCTCATAGG;CCCATCAGCAAAAGGTGTTG;GAATGAAAAGGATATGGCGA;TCTGGACGCACCACGACTCG	4	5.15243	3.03917	0.000461218	0.00408726	0.00408726
TRAPPC8	4	86;337;944;7303	GTGATTATTCCTACCCCAAG;TGGGATCTAAACGTCGATCA;CAAGCCATGCAAGTTTACAA;ATATTAACAGTTCAGCAACA	3	5.14526	3.88733	0.000466709	0.00411319	0.00409072
TAF7	4	13;94;1481;4008	ACAGTAGAGGCATATTCTGG;CTGAAGCTGTTAGTACTCGG;GCGTCATGGAATCGTCAGAG;GGAATGTCTGGTCACAGGCA	4	5.14417	4.48338	0.000466709	0.00409072	0.00409072
CSE1L	4	689;885;2541;4170	CAGATGGCTGTAACAAAACG;AGATATTGATACTAGACGCA;ATAATGAATGTGCTGTACGG;TGAAGATGATTAATCAAGAG	4	5.07534	3.37897	0.000545932	0.0047591	0.0047591
PREB	4	136;501;1012;5123	GACAGGCATAAAGAATGGCG;CCTAACTAGTTGGTAACCGT;GCACGAGGGGCTAGAACTCA;AGGAGCAGGGGCCTCGACAA	3	5.05502	3.88356	0.000570248	0.0049442	0.0049442
HNRNPM	4	912;1077;2883;4269	ACCCCATGCCAATACCACCA;GGTGGTGGTATGGAAAACAT;GAAGCGTCCCTGGGATCGAG;AGGTGATGGCTACGACTGGT	4	5.03458	3.25656	0.00059221	0.00510702	0.00510702
TGIF2	6	667;1543;1643;2233;10572;48381	GCAAGTACAGCCAGTCCCGG;GCGGGCAAAAGGAAGCGCAG;GGCGGGCAAAAGGAAGCGCA;ACAGGTTGGTCTGTCCAGAA;GGAGTCGGTGAAGATCCTCC;AGTGATCTAGGTGAGGACGA	4	5.00965	3.08053	0.000616526	0.00528828	0.00528828
CACTIN	4	203;413;2674;4335	CGGAGGCGTTGACCCCCTCG;AGAGCACTTCAAGACATGGG;GCGAAACCGACGGCGCCGGG;TCAGGAGAGGAGCAGTCACG	4	5.00793	3.64048	0.000622801	0.00531369	0.00531369
HTATSF1	4	374;375;1065;25772	ACCTCCACAAGAAAAAGCCC;GACGGACACTCCCTACGAGT;ACTTCGAACACTCTACTCGA;AATGCTCCTGAGGCCAACAG	3	4.98882	3.5217	0.000648686	0.00550525	0.00548476
SETD2	4	626;1505;2048;4399	GGACTGTGAACGGACAACTG;CCTGAAGTCATCCATGACAC;AATGAACTGGGATTCCGACG;TTAAAGAACCAGTTGATACG	4	4.98247	3.32191	0.000652608	0.00550938	0.00548476
NRDE2	4	595;695;1071;22047	GAGTACAAGTCTCTCTACCG;TAAGACCAAGAAGCAAACCG;GATAGCCCAACCTATCCATG;AATCCCCAGAGGATTCAACC	3	4.98153	3.27588	0.000653392	0.00548713	0.00548476
FDX1	4	291;352;1072;14801	GTGACAGGTTGAACAAGCCA;GCAGGCCGCTGGATCCAGCG;GTCCACTTTATAAACCGTGA;GGTCGCTGAGCGTGTCGGCG	3	4.98032	3.57297	0.00065653	0.00548476	0.00548476
RBM8A	4	529;625;1091;45686	CATTATTACTCACAGCGTTG;GTATGTCCCTTATAGAAGAG;GATATCCTGTTCGCCTGTCG;CTTTGTAACTGGAGTCCATG	3	4.95754	3.315	0.000680846	0.00565843	0.00565843
BAP1	4	251;528;1102;5221	TCTACCCCATTGACCATGGT;GTCCATCAAGACTAGCAGCG;GAACCGTCAGACAGTACTAG;CACGGACGTATCATCCACCA	3	4.94453	3.77033	0.000693396	0.00573303	0.00573303
GGPS1	4	303;666;1107;45749	GACAACTCAAAACTCCGACG;GGACTGTTTGGATTAGCAGT;AAGGCCTAGATATTTACTGG;AGCCCAAGTGTATTAAGTAG	3	4.93866	3.36986	0.000702808	0.00578105	0.00578105
DNTTIP2	4	865;866;1546;4528	GCACTCTAATCTGAACTCTG;TTCACTGACACTTATAACTG;GGGACTGAACCATCTACGGA;AAAGATAGTAAGATTGTACC	4	4.93226	3.48432	0.000712221	0.00582858	0.00582858
C9orf78	4	232;379;1123;6216	TTTCTGCAGAAACCAACCGA;CTTGAGGAAGAGGCCCAACG;CCCATAACTTACCACTAGAG;GATGCTGAGTGGCATTCCTG	3	4.92006	3.7685	0.000731831	0.00595866	0.00595866
RNPC3	4	506;685;3574;4579	TTTGCTAGGATTGTGCTGGA;CCTGTCAGATAAGGGGCGAC;GGAACCTCCTTTGCCAGACG;TCGACAGGGTCATCAGACCT	4	4.9128	3.31653	0.000739675	0.00599211	0.00599211
SCFD1	4	275;362;1146;12155	CAGGCCAGATATCACAGACA;TATGTCCAAGTATGATGTAA;AGCTCCTTCACAGATAGCAG;TTCTTTACAAGGGACTAGAA	3	4.89377	3.54414	0.00077105	0.00621489	0.00621489
MAZ	4	2360;4305;4521;4644	TGGTGACCACGACCGCCTCG;CTCCAAGGCAGACGCGACCG;CCCTGCCGCCGCCTCTACGG;GCATCTTCATAGCACCCGAG	4	4.88831	2.68736	0.000774972	0.00621527	0.00621527
WDR36	4	2322;2702;3603;4648	ATGCAGTCTGGCATACATCG;GTTCTATGTAACAACCTGCG;ATGAAGTTTCGTCAAGACTG;GGGTGGAAGTCTCACTGACA	4	4.88682	2.85759	0.000780463	0.00622817	0.00622817
SIN3A	4	2175;2916;3075;4664	GTAGAGTCCTCAGACCACGA;CTTGCAGAACAATCAACCTG;ATCCCATTATCAGATCGGGG;CAGCCATCATCACCCAACAG	4	4.88085	2.89747	0.000787522	0.00625339	0.00625339
ENSG00000265794	2	278;287	ATGCAATGAATAGCTAAGCC;TGGAAGAACAGACATAGAGT	2	4.86218	3.50382	0.000812622	0.00642092	0.00642092
CT45A2	18	516;1721;1726;2809;3495;3653;4952;6111;7500;8311;8372;11024;13908;18558;19022;35031;36863;55910	CGAAGGACTGTCACATTCCC;GCATGTCCTGTCATAAGCTC;AGAGGATGGCCCTGTTGGCA;TCCTTGTTTCCTTGCCAACA;CATCAAGGAAGCAGCAAGGT;GATAGGATGATGCAGAAACC;CTTCGTATCAGAAAAGGCAG;CCTTGCTGCTTCCTTGATGA;GTATCAGAAAAGGCAGAGGA;AAAATCTTCGAAATGCTTGA;CTGGTAACGTTTCCTCCCAC;GTTTCACCAGAGCTTATGAC;AGGCTGTTTCTCTGCATTCT;TATCAGCATTAATTTCTTGT;TGCTATTCCACCCAGCCAAT;GTCATCTCCAGAGAAACTGC;ATTAATTTCTTGTTGGCTTT;TATAAAACGTCAATTAGTGA	9	4.83652	3.05377	0.000848704	0.00660836	0.00660836
CT45A8	18	516;1721;1726;2809;3495;3653;4952;6111;7500;8311;8372;11024;13908;18558;19022;35031;36863;55910	CGAAGGACTGTCACATTCCC;GCATGTCCTGTCATAAGCTC;AGAGGATGGCCCTGTTGGCA;TCCTTGTTTCCTTGCCAACA;CATCAAGGAAGCAGCAAGGT;GATAGGATGATGCAGAAACC;CTTCGTATCAGAAAAGGCAG;CCTTGCTGCTTCCTTGATGA;GTATCAGAAAAGGCAGAGGA;AAAATCTTCGAAATGCTTGA;CTGGTAACGTTTCCTCCCAC;GTTTCACCAGAGCTTATGAC;AGGCTGTTTCTCTGCATTCT;TATCAGCATTAATTTCTTGT;TGCTATTCCACCCAGCCAAT;GTCATCTCCAGAGAAACTGC;ATTAATTTCTTGTTGGCTTT;TATAAAACGTCAATTAGTGA	9	4.83652	3.05377	0.000848704	0.00660836	0.00660836
CT45A9	18	516;1721;1726;2809;3495;3653;4952;6111;7500;8311;8372;11024;13908;18558;19022;35031;36863;55910	CGAAGGACTGTCACATTCCC;GCATGTCCTGTCATAAGCTC;AGAGGATGGCCCTGTTGGCA;TCCTTGTTTCCTTGCCAACA;CATCAAGGAAGCAGCAAGGT;GATAGGATGATGCAGAAACC;CTTCGTATCAGAAAAGGCAG;CCTTGCTGCTTCCTTGATGA;GTATCAGAAAAGGCAGAGGA;AAAATCTTCGAAATGCTTGA;CTGGTAACGTTTCCTCCCAC;GTTTCACCAGAGCTTATGAC;AGGCTGTTTCTCTGCATTCT;TATCAGCATTAATTTCTTGT;TGCTATTCCACCCAGCCAAT;GTCATCTCCAGAGAAACTGC;ATTAATTTCTTGTTGGCTTT;TATAAAACGTCAATTAGTGA	9	4.83652	3.05377	0.000848704	0.00660836	0.00660836
ECD	4	581;753;4163;4789	TGAAACACGAATAATGACAT;GGATAATACACAATTCCCCA;AATTCATGGGCTCGGTACTG;GCAGTGTGCTCGATGAAGTG	4	4.8349	3.21319	0.000854979	0.00662506	0.00662506
POLR3H	4	483;562;1210;67336	GCTCAACGACTCCATTGCCG;ATGCAGGTCGTGTACAACGT;TCCTCTCAAACTGCCAAGGG;GCCATCCCCAGGGAATACAT	3	4.82334	3.3137	0.000876157	0.00675652	0.00675652
SNRPA	4	500;1036;1245;37514	ATAGAAAGGGAAACCCTGCA;CTTGGCAATGATATCTGAGT;CTGGCGGGGGGATCATACCA;CGGGGCGCCTGAGTCATCGG	3	4.78638	3.12118	0.000952243	0.00730812	0.00730812
PPIL1	4	452;1185;1273;5684	AAAGACTTCATGATCCAAGG;GCTCGTCGAGGTTACTACAA;AGGGGCTGGAATTCTCGCAA;TCCAATCGGGCAGGTCGAGG	3	4.75757	3.45	0.00101499	0.00775262	0.00775262
NOP56	4	679;1237;1279;22200	AGAGAAGCAATCGATTCGTG;TTACCTGACACGCATAGAGA;CAGCCTGTCAGCCCTAATTG;CTTACCTTCAGACACGGCGT	3	4.75147	3.01568	0.00102911	0.00782321	0.00782321
SRP19	4	72;234;1287;27264	CCAATACAGAGGCAGAGTCC;CAGAACCCACCTGTCCTGGT;TCTTGCTTACCTTACTTATG;TCCAGCTCAAACAGGAAGAT	3	4.7434	3.81272	0.00104088	0.00787532	0.00787532
SRCAP	4	540;703;1293;37428	AGCTGTCAGAAATCATTGAG;TCCAGGGTTGAACTCAACCG;CCAGTGGCAATTCTCCCTCA;TGCACCTCGTGTCAGCAGGG	3	4.73737	3.20493	0.00104951	0.00790333	0.00790333
H1-8	4	2228;2404;3882;5085	CCTGCACAAGTACCCAACAG;GCACCATGCGTAGCACCGGG;CCTCAACTCCAAAGCCAGGG;AAGGAGGACCCTCCCAACGT	4	4.73072	2.82327	0.00106284	0.00796634	0.00796634
MAGOHB	4	704;1035;1309;34511	TGTGCCCTACGTAGTAGCGC;CTGTCGGCCAACCCTATCAG;TTATGTGCACAAGAGTGTAA;TCTGGAGTTCGAATTTCGGC	3	4.72144	3.05142	0.00108245	0.00807558	0.00807558
RBBP5	4	904;963;4733;5219	TGGGGATGGGGAATACATCG;GGCAGCAATAGGGTCCACGC;AAGATTCTCCATGGGACGAG;CCAGATAGATACCACTCCAC	4	4.68553	3.03545	0.00116089	0.00862068	0.00862068
NKAPD1	4	241;1317;3858;5258	CAGATGGAAGATGCTTACCG;CACAGATGCTCACAATAAGG;GATCAGCAAGATATTACCAA;TTCTTCTGAGAACTCACTCG	4	4.6726	3.17126	0.00118991	0.00879547	0.00878975
ENSG00000255292	6	1291;1654;2064;3027;6408;8071	ATGGAGAGAACATACAATGG;CGACCTATCCCAGAATGGTG;GAATAGTCCATCGCAGAGCA;AGTTCGAAGCAACAGAGCTG;GTCAGCAGCGGTGCAACACA;TTTCCAAGAGAGGACAGCTG	5	4.6706	3.17132	0.00119462	0.00878975	0.00878975
NDUFB4	4	610;1130;1364;8611	CACTCACGATGAGCCCTCGG;TGCATAGGCCCAACGAAGCA;CATATCTCCGGAAACCCGGC;CAGGTACTCTCGTTTCAGCT	3	4.66813	3.0288	0.00120011	0.00878983	0.00878983
UBA3	4	602;1299;1387;9053	CATTCCAGGCAGAATCACCC;ATGATCCTGAACATATACAA;GTTACGTATAGGCTCACTCA;ATAGATGCAATGGTGCACAT	3	4.64647	2.98374	0.001266	0.00923027	0.00923027
HNRNPH1	4	312;503;1982;5395	AAATGGGATAACATTGCCGG;TGGTCCAAATAGTCCTGACA;ATGGCCATAAGCTTTCGTGG;AATGTCTGATCACAGATACG	4	4.62792	3.55326	0.00130992	0.00950731	0.00950731
CLASRP	4	61;154;16579;58924	ACAGGCCACGACTTATGGCA;TTCCATCGGTTATACCTACG;CCACCTATGACCCCTATAAG;TATTCCCGGTCCCGTAGCCG	2	4.62648	3.56454	0.00131855	0.00952682	0.00952682
NUP43	4	1282;1404;1428;9908	GTAAATCCATTACATCACCA;TCCGGGAAGTTTACAGACCG;ACTACAGCTCACTACCACAC;CAGTAGCTACAACATGCTGT	3	4.60875	2.84349	0.00137189	0.00986775	0.00986775
