## Supplementary material for "A CRISPR-Cas9 screen Reveals STEEP1 as a Key Host Dependency Factor for Epstein-Barr Virus Latent Membrane Protein 1 Trafficking and Signaling": Table S2

### Sheet: Sheet1
-LOG10(p value)	CD40	LMP1
ARID1A	5.98338	4.73518
BRD2	3.77912	6.11919
CHUK	5.98338	5.42022
DPH3	3.46079	4.78781
EIF3H	3.48631	4.18177
EIF4G2	3.4367	4.20971
FAS	5.98338	6.81812
FBL	4.35999	6.81816
FBXO11	5.98338	4.83268
FBXW11	3.69768	6.81812
GNA13	5.38118	3.02629
GTF3C1	4.07475	3.93163
HDAC3	4.68221	6.81816
HNRNPH1	5.98338	6.11919
HNRNPL	3.45949	6.11919
IKBKB	5.98338	6.81812
IKBKG	4.72797	6.81812
MAP3K7	3.74519	6.81812
NFKB1	5.98338	3.12863
OGT	5.98338	6.34104
PAX5	5.68221	3.54558
POLR3A	4.25896	5.67162
RBM25	5.98338	3.72715
RUVBL1	3.69544	5.25026
SEC23B	5.98338	6.11919
SLC39A7	5.98338	3.89852
SMARCA4	5.98338	3.8776
SPI1	5.98338	4.91364
SRP14	4.09114	4.42022
SRP19	5.98324	6.81812
SRP54	5.98338	5.4034
SRP68	5.98338	3.81251
SS18	5.98324	3.58259
TRAF6	5.98338	6.11919
