## Supplementary material for "A CRISPR-Cas9 screen Reveals STEEP1 as a Key Host Dependency Factor for Epstein-Barr Virus Latent Membrane Protein 1 Trafficking and Signaling": Table S3

### Sheet: Sheet1
sgRNAs	sequence (5'-3')	Source
IKBKG sg1	GAGGAGAATCAAGAGCTCCG	Brunello Library
IKBKG sg2	TGGGCGAAGAGTCTCCTCTG	Brunello Library
TRAF6 sg1	GAAGCAGTGCAAACGCCATG	Brunello Library
TRAF6 sg2	TGGAAAGCAAGTATGAATGC	Brunello Library
STEEP1 sg1	AGGAGACTATGTATCTGCGG	Brunello Library
STEEP1 sg2	TGCTCCTGTTACCTTCATTG	Brunello Library
Plasmids	Source	Identifier
pLentiGuide-Puro	Addgene	52963
pXPR-011	Addgene	59702
PsPAX2	Addgene	12260
pCMV-VSV-G	Addgene	8454
pDONR223-STEEP1	DNASU	HsCD00288259
